# Functional heterogeneity of lymphocytic patterns in primary melanoma dissected through single-cell multiplexing

**DOI:** 10.1101/409011

**Authors:** Francesca Maria Bosisio, Asier Antoranz, Yannick van Herck, Maddalena Maria Bolognesi, Lukas Marcelis, Clizia Chinello, Jasper Wouters, Fulvio Magni, Leonidas Alexopoulos, Marguerite Stas, Veerle Boecxstaens, Oliver Bechter, Giorgio Cattoretti, Joost van den Oord

## Abstract

In melanoma, the lymphocytic infiltrate is a prognostic parameter classified morphologically into “brisk”, “non-brisk” and “absent” entailing a functional association that has never been proved. Recently, it has been shown that lymphocytic populations can be very heterogeneous, and that anti-PD-1 immunotherapy supports activated T cells. Here, we characterize the immune landscape in primary melanoma by high-dimensional single cell multiplex analysis in tissue sections (MILAN technique) followed by image analysis, RT-PCR and shotgun proteomics. We observed that the brisk and non-brisk patterns are heterogeneous functional categories that can be further sub-classified into active, transitional or exhausted. The classification of primary melanomas based on the functional paradigm also shows correlation with spontaneous regression, and an improved prognostic value than that of the brisk classification. Finally, the main inflammatory cell subpopulations that are present in the microenvironment associated with activation and exhaustion and their spatial relationships are described using neighbourhood analysis.
