## Supplementary material for "Functional heterogeneity of lymphocytic patterns in primary melanoma dissected through single-cell multiplexing": Table 1

### Sheet: Sheet1
Parameter	Comparison	Adj.p-value
Brisk Infiltration	Brisk vs Non Brisk	0.89
Brisk Infiltration	Brisk vs Brisk In Non Brisk	1
Brisk Infiltration	Brisk vs Non Brisk In Non Brisk	1
Brisk Infiltration	Brisk In Non Brisk vs Non Brisk In Non Brisk	1
Regression	Regression vs No Regression	0.52
Regression	Early Regression vs No Regression	0.329
Regression	Late Regression vs No Regression	0.031*
Regression	Late Regression vs Early Regression	0.022*
Count Lymphocytes	Number of Lymphocytes vs Level of Activation	0.539
Histotype	LMM vs NMM	0.029*
Histotype	LMM vs SSMM	0.020*
Histotype	NMM vs SSMM	0.86
Breslow Thickness	Breslow vs Level of Activation	0.996
Ulceration	Positive vs Negative	0.73
Number of Mitoses	More than 6 vs 1 to 6	1
Number of Mitoses	More than 6 vs 0	1
Number of Mitoses	1 to 6 vs 0	1
