## Supplementary material for "Functional heterogeneity of lymphocytic patterns in primary melanoma dissected through single-cell multiplexing": Table 2

### Sheet: Sheet1
Protein	Concentration	Species	Clone	Company	RRID_AB:
CD4	1 µg/ml	rabbit Mab	EPR6855	Abcam	N/A
HLA-DR	1 µg/ml	mouse IgG2b	SPM288	Abcam	1125217
TAP2	1 µg/ml	mouse IgG1	TAP2.17	Abcam	N/A
CD141	1 µg/ml	rabbit Mab	EPR4051	Abcam	2201805
MYC	1 µg/ml	rabbit Mab	EP121	Sigma Aldrich	N/A
FOXP3	1 µg/ml	mouse IgG1	236A/E7	Abcam	445284
MX1	1 µg/ml	Rabbit		Abcam	10678925
LAG3	1 µg/ml	mouse IgG1	11E3	Abcam	776102
PD-L1	1 µg/ml	rabbit Mab	28-8	Abcam/Epitomics	2687878
CD1a	1 µg/ml	Rb mAb	EP3622	Abcam/Epitomics	626957
CD123	1 µg/ml	mouse IgG2b	NCL-L-CD123	Leica-Microystem/ Novocastra	10555271
Phospho-Stat1	1 µg/ml	rabbit Mab	58D6	Cell Signaling	561284
CD20	1 µg/ml	mouse IgG2a	L26	Dako	782024
CD1a	1 µg/ml	mouse IgG1	O10	Dako	N/A
CD1c	1 µg/ml	mouse IgG1	2D4	Dako	2623049
PRDM1	1 µg/ml	rat	6D3	Dako	628168
S100AB	1 µg/ml	rabbit		Dako	N/A
CD56	1 µg/ml	mouse IgG1	123C3.D5	Neomarkers	627127
Ki-67	2 µg/ml	mouse IgG2a	UMAB107	Origene	2629145
Lysozyme	1 µg/ml	rabbit		Origene	1004766
PD-1	1 µg/ml	mouse IgG2a	UMAB197	Origene	2629198
TIM3	1 µg/ml	goat		R&D	355235
CXCL13	1 µg/ml	mouse IgG1	53610	R&D	2086049
OX40	1 µg/ml	mouse IgG1	Ber-ACT35	Santa Cruz	626897
IRF4	1 µg/ml	goat	M-17	Santa Cruz	2127145
cMAF	1 µg/ml	rabbit	M-153	Santa Cruz	638562
BCL6	1 µg/ml	rabbit	N3	SCBT	1158074
CD16	1 µg/ml	mouse IgG2a	2H7	SCBT	563508
CD68	1 µg/ml	mouse IgG3	PGM1	Thermo Fisher	10979558
p16	1 µg/ml	mouse IgG2a	JC8	SCBT	785018
MelanA	1 µg/ml	rabbit Mab	A19-P	NovusBio	1987285
podoplanin	1 µg/ml	rat IgG2a	NZ-1.2	Sigma Aldrich	10920577
CD69	1 µg/ml	rabbit		Sigma Aldrich	2681157
CD3	1 µg/ml	rabbit		Sigma Aldrich	2335677
GBP1	1 µg/ml	rat	4D10	Sigma Aldrich	828964
Langerin	1 µg/ml	rabbit		Sigma Aldrich	1078453
IRF8	1 µg/ml	rabbit		Sigma Aldrich	1851904
CD8	1 µg/ml	rabbit Mab	SP16	Thermo Fisher	627211
CD138	1 µg/ml	mouse IgG1	MI-15	Thermo Fisher	10987019
